# ZNF143 is a transcriptional regulator of nuclear-encoded mitochondrial genes that acts independently of looping and CTCF

**DOI:** 10.1101/2024.03.08.583864

**Authors:** Mikhail D. Magnitov, Michela Maresca, Noemí Alonso Saiz, Hans Teunissen, Luca Braccioli, Elzo de Wit

## Abstract

Gene expression is orchestrated by transcription factors, which function within the context of a three-dimensional genome. Zinc finger protein 143 (ZNF143/ZFP143) is a transcription factor that has been implicated in both gene activation and chromatin looping. To study the direct consequences of ZNF143/ZFP143 loss, we generated a ZNF143/ZFP143 degron line. Our results show that ZNF143/ZFP143 depletion has no effect on chromatin looping. Systematic analysis of ZNF143/ZFP143 occupancy data revealed that a commonly used antibody cross-reacts with CTCF, leading to its incorrect association with chromatin loops. Nevertheless, ZNF143/ZFP143 specifically activates nuclear-encoded mitochondrial genes and its loss leads to severe mitochondrial dysfunction. Using an *in vitro* embryo model, we find that ZNF143/ZFP143 is an essential regulator of organismal development. Our results establish ZNF143/ZFP143 as a conserved transcriptional regulator of cell proliferation and differentiation by safeguarding mitochondrial activity.

**Highlights:**

1. Acute degradation of ZFP143 leads to rapid and specific loss of gene transcription.
2. Molecular consequences of ZFP143 loss are inconsistent with a role in chromatin looping.
3. ZFP143 is a conserved transcriptional regulator of nuclear-encoded mitochondrial proteins.
4. ZFP143 regulation of mitochondrial homeostasis is critical for multicellular organismal development.

**Graphical Abstract:** 
