## Supplemental Table 1 for "ZNF143 is a transcriptional regulator of nuclear-encoded mitochondrial genes that acts independently of looping and CTCF"

### Sheet: Sheet1
Table S1. List of the oligonucleotides and primers used in this study.
Zfp143 gene targeting
sgRNA	AGGGTTGGATGATTAACACT			sgRNA targetting stop codon of Zfp143 gene
ZFP143_FKBP-2xHA-P2A-GFP_knock_in	AGTTTTGATTTTATGTTATTAGTGATCAAGTTAACAGTAATATTTCAGCAACCAAAGCATCAGAACTAGAGAGCAATTGCACATCTACGTCTACCATTTAATATTTCTGTCCATTATCCAGGTTAGGGCTTTGGATCATTAATGTTTGATGTGTGTGTTCTGGTTTCAGCTTGGAGAGCAGCCGTCTCTGGAAGAAGCTATCAGAATAGCATCGAGGATCCAACAAGGGGAGACGCCAGGGTTGGATGATggatccggaggagtgcaggtggaaaccatctccccaggagacgggcgcaccttccccaagcgcggccagacctgcgtggtgcactacaccgggatgcttgaagatggaaagaaagttgattcctcccgggacagaaacaagccctttaa…
PCR fwd	TTGGCTGTGGTGACTTAGCA			genotyping primer
PCR rev	TTCTGTGATGGCTTTGGAGTT			genotyping primer
PCR_fkbp_rev	GATCACCTCCTGCTTGCCTAG			genotyping primer
4C-seq primers
4C-Cpox _fwd	CTCTTTCCCTACACGACGCTCTTCCGATCTAGGGCACCATATTCAAGATC
4C-Cpox _rev	ACTGGAGTTCAGACGTGTGCTCTTCCGATCTACTCTTTTCCCACCAGTTTT
4C-Cldn1-fwd	CTCTTTCCCTACACGACGCTCTTCCGATCTGGGTTTGACTCAGCGTGATC
4C-Cldn1-rev	ACTGGAGTTCAGACGTGTGCTCTTCCGATCTGTTCTGGAAGCTGCGCCTAG
4C-Zfp111-fwd	CTCTTTCCCTACACGACGCTCTTCCGATCTGCTTGTATACTGACAAGATC
4C-Zfp111-rev	ACTGGAGTTCAGACGTGTGCTCTTCCGATCTCTCTCACTTCTCCCCAGCAG
4C-Zfp108-fwd	CTCTTTCCCTACACGACGCTCTTCCGATCTAACAGCCTGGTAGGCGGATC
4C-Zfp108-rev	ACTGGAGTTCAGACGTGTGCTCTTCCGATCTTTCCTTTCTAAGCGAGAGTG
4c-Prmt6-fwd	CTCTTTCCCTACACGACGCTCTTCCGATCTCACACTATTTTCCCGAGATC
4C-Prmt6-rev	ACTGGAGTTCAGACGTGTGCTCTTCCGATCTAGGGAGCCGAGGAGGAAAAT
4C-Rbm41-fwd	CTCTTTCCCTACACGACGCTCTTCCGATCTAAAGCACCCGAAGCCAGATC
4C-Rbm41-rev	ACTGGAGTTCAGACGTGTGCTCTTCCGATCTTATGGGTCCAGCTCTTTCTA
4C-Sik1-fwd	CTCTTTCCCTACACGACGCTCTTCCGATCTCCCAGCATAGCAGACTGATC
4C-Sik1-rev	ACTGGAGTTCAGACGTGTGCTCTTCCGATCTGAAGACTTCCTGGGTAGAGG
Tn5 adapters
Tn5Merev	/5Phos/CTGTCTCTTATACACATCT
Tn5ME-A	TCGTCGGCAGCGTCAGATGTGTATAAGAGACAG
Tn5ME-B	GTCTCGTGGGCTCGGAGATGTGTATAAGAGACAG
ATAC-seq PCR primers
P5	ATGATACGGCGACCACCGAGATCTACACNNNNNNNNTCGTCGGCAGCGTC
P7	CAAGCAGAAGACGGCATACGAGATNNNNNNNNGTCTCGTGGGCTCGG
