## Supplemental Table 2 for "ZNF143 is a transcriptional regulator of nuclear-encoded mitochondrial genes that acts independently of looping and CTCF"

### Sheet: ChIP-seq
Table S2. List of the publicly available datasets re-analysed in this study.
Sample	Target	ChIP accession	Antibody (ZNF143 datasets)	Control	Control accession	Cell type for conservation analysis	Genome	Reference PMID
HeLa_ZNF143	ZNF143	ENCLB209APP, ENCLB209APQ	anti-ZNF143 Proteintech 16618-1-AP	IgG	ENCLB209AFI	HeLa	hg38	22955616
K562_ZNF143	ZNF143	ENCLB209AQS, ENCLB209AQT	anti-ZNF143 Proteintech 16618-1-AP	IgG	ENCLB603BJA	K562	hg38	22955616
H1_ZNF143	ZNF143	ENCLB209AIM, ENCLB209ABL	anti-ZNF143 Proteintech 16618-1-AP	IgG	ENCLB674MWE	H1	hg38	22955616
GM12878_ZNF143	ZNF143	ENCLB209ACW, ENCLB209ACX	anti-ZNF143 Proteintech 16618-1-AP	IgG	ENCLB209AHM, ENCLB596MBK	GM12878	hg38	22955616
GM12878_ZNF143	ZNF143	ENCLB901VQJ	anti-ZNF143 Proteintech 16618-1-AP	input	ENCLB793DEG	GM12878	hg38	22955616
HepG2_ZNF143	ZNF143	ENCLB844JXX, ENCLB338WAD	anti-FLAG Sigma F1804	input	ENCLB730UCF	HepG2	hg38	22955616
K562_ZNF143	ZNF143	ENCLB658FFM, ENCLB046RFO	anti-FLAG Sigma F1804	input	ENCLB271UTF	K562	hg38	22955616
WTC11_ZNF143	ZNF143	ENCLB573UDX, ENCLB656SHY	anti-FLAG Sigma F1804	input	ENCLB216WMR	WTC11	hg38	22955616
Wang_CUTLL_ZNF143	ZNF143	SRR243553	anti-ZNF143 Novus Biologicals H00007702-M01	input	SRR243554, SRR243555	CUTLL	hg38	21737748
Lyu_H9_ZNF143	ZNF143	SRR6177940	anti-ZNF143 Proteintech 16618-1-AP	IgG	SRR6177932	H9	hg38	30122536
Ngondo-Mbongo_HEK293_ZNF143	ZNF143	SRR520393	anti-ZNF143 custom Carbon lab	-	-	HEK293	hg38	23408857
Ngondo-Mbongo_HeLa_ZNF143	ZNF143	SRR520390, SRR520391	anti-ZNF143 custom Carbon lab	-	-	HeLa	hg38	23408857
Ngondo-Mbongo_HPB_ALL_ZNF143	ZNF143	SRR520394	anti-ZNF143 custom Carbon lab	-	-	HPB-ALL	hg38	23408857
Ngondo-Mbongo_K562_ZNF143	ZNF143	SRR520392	anti-ZNF143 custom Carbon lab	-	-	K562	hg38	23408857
Yan_LoVo_ZNF143	ZNF143	SRR1002590	anti-ZNF143 Abcam ab58168	IgG	SRR1288216	LoVo	hg38	23953112
Treloar_MCF7_ZNF143	ZNF143	SRR3073511, SRR3073512	anti-ZNF143 Novus Biologicals H00007702-M01	-	-	MCF7	hg38	-
Cobo_Macrophages_ZNF143	ZNF143	SRR19641761, SRR19641762	anti-ZNF143 Novus Biologicals H00007702-M01	input	SRR19641771, SRR19641773	Macrophages	hg38	35931086
Tao_BE2C_ZNF143	ZNF143	SRR10259400	anti-ZNF143 Proteintech 16618-1-AP	input	SRR10259397	BE2C	hg38	32601179
Michaud_HeLa_ZNF143	ZNF143	SRR332361	anti-ZNF143 custom Hernandez lab	input	SRR332358, SRR332359, SRR332360	HeLa	hg38	23539139
Tenen_U937_ZNF143	ZNF143	SRR1767749	anti-ZNF143 custom Carbon lab	input	SRR1767750	U937	hg38	-
Zhang_HEC1B_ZNF143	ZNF143	SRR25179398, SRR25179399	anti-ZNF143 Proteintech 16618-1-AP	-	-	HEC1B	hg38	38206813
Zhang_HEC1B_AID_ZNF143	ZNF143	SRR25179384, SRR25179385	anti-ZNF143 Proteintech 16618-1-AP	-	-	HEC1B	hg38	38206813
Ngondo-Mbongo_3T3_ZFP143	ZNF143	SRR520398	anti-ZNF143 custom Carbon lab	-	-	3T3	mm10	23408857
Ngondo-Mbongo_mESC_ZFP143	ZNF143	SRR520399	anti-ZNF143 custom Carbon lab	-	-	mESC	mm10	23408857
Ngondo-Mbongo_Fibroblasts_ZFP143	ZNF143	SRR520400	anti-ZNF143 custom Carbon lab	-	-	MEF	mm10	23408857
Jung_Sperm_ZFP143	ZNF143	SRR7504551, SRR7504552	anti-ZNF143 Proteintech 16618-1-AP	-	-	Sperm	mm10	31056445
Zhou_WT_ZFP143	ZNF143	SRR11008324, SRR11271788	anti-ZNF143 custom Tenen lab	input	SRR11008330	HSPC	mm10	33397967
Zhou_KO_ZFP143	ZNF143	SRR11008325	anti-ZNF143 custom Tenen lab	input	SRR11008331	-	mm10	33397967
Zhou_WT_CTCF	CTCF	SRR11008322, SRR11271786	-	input	SRR11008330	-	mm10	33397967
Zhou_KO_CTCF	CTCF	SRR11008323, SRR11271787	-	input	SRR11008331	-	mm10	33397967
HSPC_Ochi_CTCF	CTCF	SRR9102858, SRR9102859	-	input	SRR9102862, SRR9102863	-	mm10	32249213
HSPC_Viny_CTCF	CTCF	SRR10182539, SRR10182540	-	input	SRR10182541	-	mm10	31495782
K562_CTCF_Broad	CTCF	ENCLB695ADN, ENCLB695ADO	-	input	ENCLB695AJV, ENCLB971INW, ENCLB915JNJ	-	hg38	22955616
