## Supplemental Table 6 for "ZNF143 is a transcriptional regulator of nuclear-encoded mitochondrial genes that acts independently of looping and CTCF"

### Sheet: MitoCarta_annotation
Table S6. Annotation of the differentially expressed genes with MitoCarta database.
MitoPathway	MitoPathway Hierarchy	Genes	Genes ZFP143-bound	Genes ZFP143-bound and down-regulated	N_total	N_bound	N_bound_down
Mitochondrial central dogma	Mitochondrial central dogma	2810006K23Rik, Aars2, Alkbh1, Angel2, Apex1, Atad3a, Aurkaip1, Cars2, Cdk5rap1, Chchd1, Coa3, Cox14, Dap3, Dars2, Ddx28, Dhx30, Dna2, Dus2, Ears2, Elac2, Endog, Eral1, Exd2, Exog, Fars2, Fastk, Fastkd1, Fastkd2, Fastkd3, Fastkd5, Gadd45gip1, Gars, Gatb, Gatc, Gfm1, Gfm2, Grsf1, Gtpbp10, Gtpbp3, Guf1, Hars2, Hemk1, Hsd17b10, Iars2, Kars, Lactb2, Lars2, Lig3, Lrpprc, Malsu1, Mars2, Metap1d, Mettl15…	Angel2, Chchd1, Coa3, Cox14, Dap3, Dars2, Dhx30, Ears2, Elac2, Eral1, Exog, Fastk, Fastkd1, Gatb, Lrpprc, Mgme1, Mpv17l2, Mrpl10, Mrpl11, Mrpl17, Mrpl18, Mrpl19, Mrpl24, Mrpl32, Mrpl34, Mrpl36, Mrpl37, Mrpl42, Mrpl45, Mrpl46, Mrpl48, Mrpl50, Mrpl51, Mrpl54, Mrps11, Mrps2, Mrps22, Mrps25, Mrps26, Mtfmt, Mtg1, Mtif2, Mtrf1, Mutyh, Noa1, Pdf, Poldip2, Polrmt, Primpol, Prorp, Ptcd1, Ptcd3, Rexo2, Tfa…	Coa3, Eral1, Fastk, Fastkd1, Gatb, Mpv17l2, Mrpl10, Mrpl24, Mrpl34, Mrpl37, Mrpl42, Mrpl46, Mrpl51, Mrpl54, Mrps22, Mrps25, Mrps26, Mtif2, Mtrf1, Pdf, Poldip2, Rexo2, Tfam, Tufm, Yars2	230	59	25
mtDNA maintenance	Mitochondrial central dogma > mtDNA maintenance	Apex1, Atad3a, Dna2, Endog, Exog, Lig3, Mettl4, Mgme1, Mterf1a, Mterf1b, Mterf2, Mutyh, Ogg1, Pif1, Polb, Poldip2, Polg, Polg2, Polq, Polrmt, Ppa2, Primpol, Recql4, Rnaseh1, Ssbp1, Tfam, Tfb2m, Top1mt, Top3a, Twnk, Ung	Exog, Mgme1, Mutyh, Poldip2, Polrmt, Primpol, Tfam, Top3a	Poldip2, Tfam	31	8	2
mtDNA replication	Mitochondrial central dogma > mtDNA maintenance > mtDNA replication	Dna2, Exog, Lig3, Mgme1, Polg, Polg2, Polrmt, Rnaseh1, Ssbp1, Tfam, Tfb2m, Top1mt, Top3a, Twnk	Exog, Mgme1, Polrmt, Tfam, Top3a	Tfam	14	5	1
mtDNA nucleoid	Mitochondrial central dogma > mtDNA maintenance > mtDNA nucleoid	Atad3a, Mterf1a, Mterf1b, Mterf2, Poldip2, Polg, Polg2, Polrmt, Ssbp1, Tfam, Twnk	Poldip2, Polrmt, Tfam	Poldip2, Tfam	11	3	2
mtDNA repair	Mitochondrial central dogma > mtDNA maintenance > mtDNA repair	Apex1, Exog, Lig3, Ogg1, Polb, Polg, Primpol, Recql4, Ung	Exog, Primpol		9	2	0
mtDNA modifications	Mitochondrial central dogma > mtDNA maintenance > mtDNA modifications	Mettl4			1	0	0
mtDNA stability and decay	Mitochondrial central dogma > mtDNA maintenance > mtDNA stability and decay	Endog, Exog, Mgme1	Exog, Mgme1		3	2	0
mtRNA metabolism	Mitochondrial central dogma > mtRNA metabolism	Alkbh1, Angel2, Cdk5rap1, Ddx28, Dhx30, Dus2, Elac2, Endog, Eral1, Fastk, Fastkd1, Fastkd2, Fastkd3, Fastkd5, Grsf1, Gtpbp3, Hsd17b10, Lactb2, Lrpprc, Mettl15, Mettl17, Mettl5, Mettl8, Mrm1, Mrm2, Mrm3, Mrpl12, Mrpl47, Mrps7, Mrps9, Mterf1a, Mterf1b, Mto1, Mtpap, Mtres1, Myg1, Ngrn, Noa1, Nsun2, Nsun3, Nsun4, Osgepl1, Pde12, Pnpt1, Polrmt, Ppa2, Prorp, Ptcd1, Ptcd2, Pus1, Qtrt1, Rcc1l, Rexo2, Rmn…	Angel2, Dhx30, Elac2, Eral1, Fastk, Fastkd1, Lrpprc, Noa1, Polrmt, Prorp, Ptcd1, Rexo2, Tfam, Tfb1m	Eral1, Fastk, Fastkd1, Rexo2, Tfam	76	14	5
Transcription	Mitochondrial central dogma > mtRNA metabolism > Transcription	Mrpl12, Mterf1a, Mterf1b, Mtres1, Polrmt, Tefm, Tfam, Tfb2m, Top1mt	Polrmt, Tfam	Tfam	9	2	1
mtRNA granules	Mitochondrial central dogma > mtRNA metabolism > mtRNA granules	Alkbh1, Ddx28, Dhx30, Eral1, Fastk, Fastkd1, Fastkd2, Fastkd5, Grsf1, Hsd17b10, Mrm1, Mrm2, Mrpl47, Mrps7, Mrps9, Mtpap, Noa1, Prorp, Ptcd1, Ptcd2, Pus1, Rmnd1, Rpusd3, Rpusd4, Supv3l1, Tfb1m, Trmt10c, Trub2	Dhx30, Eral1, Fastk, Fastkd1, Noa1, Prorp, Ptcd1, Tfb1m	Eral1, Fastk, Fastkd1	28	8	3
Polycistronic mtRNA processing	Mitochondrial central dogma > mtRNA metabolism > Polycistronic mtRNA processing	Elac2, Fastk, Fastkd1, Fastkd2, Fastkd3, Fastkd5, Grsf1, Hsd17b10, Prorp, Ptcd2, Tbrg4, Trmt10c, Ybey	Elac2, Fastk, Fastkd1, Prorp	Fastk, Fastkd1	13	4	2
mt-tRNA modifications	Mitochondrial central dogma > mtRNA metabolism > mt-tRNA modifications	Alkbh1, Cdk5rap1, Dus2, Gtpbp3, Hsd17b10, Mto1, Nsun2, Nsun3, Osgepl1, Pus1, Qtrt1, Rpusd4, Thg1l, Trit1, Trmt1, Trmt10c, Trmt2b, Trmt5, Trmu, Trnt1, Yrdc			21	0	0
mt-rRNA modifications	Mitochondrial central dogma > mtRNA metabolism > mt-rRNA modifications	Mettl15, Mettl17, Mettl5, Mrm1, Mrm2, Mrm3, Mtpap, Myg1, Ngrn, Nsun4, Rcc1l, Rpusd3, Rpusd4, Tfb1m, Trit1, Trmt2b, Trub2	Tfb1m		17	1	0
mt-mRNA modifications	Mitochondrial central dogma > mtRNA metabolism > mt-mRNA modifications	Angel2, Mtpap, Myg1, Pde12	Angel2		4	1	0
mtRNA stability and decay	Mitochondrial central dogma > mtRNA metabolism > mtRNA stability and decay	Endog, Fastk, Fastkd1, Fastkd2, Fastkd3, Fastkd5, Grsf1, Lactb2, Lrpprc, Mtpap, Pde12, Pnpt1, Rexo2, Rnaseh1, Slirp, Supv3l1, Tbrg4	Fastk, Fastkd1, Lrpprc, Rexo2	Fastk, Fastkd1, Rexo2	17	4	3
Translation	Mitochondrial central dogma > Translation	2810006K23Rik, Aars2, Aurkaip1, Cars2, Chchd1, Coa3, Cox14, Dap3, Dars2, Ddx28, Dhx30, Ears2, Eral1, Exd2, Fars2, Fastkd2, Gadd45gip1, Gars, Gatb, Gatc, Gfm1, Gfm2, Grsf1, Gtpbp10, Guf1, Hars2, Hemk1, Iars2, Kars, Lars2, Lrpprc, Malsu1, Mars2, Metap1d, Mettl17, Mief1, Mpv17l2, Mrm2, Mrm3, Mrpl1, Mrpl10, Mrpl11, Mrpl12, Mrpl13, Mrpl14, Mrpl15, Mrpl16, Mrpl17, Mrpl18, Mrpl19, Mrpl2, Mrpl20, Mrpl21,…	Chchd1, Coa3, Cox14, Dap3, Dars2, Dhx30, Ears2, Eral1, Gatb, Lrpprc, Mpv17l2, Mrpl10, Mrpl11, Mrpl17, Mrpl18, Mrpl19, Mrpl24, Mrpl32, Mrpl34, Mrpl36, Mrpl37, Mrpl42, Mrpl45, Mrpl46, Mrpl48, Mrpl50, Mrpl51, Mrpl54, Mrps11, Mrps2, Mrps22, Mrps25, Mrps26, Mtfmt, Mtg1, Mtif2, Mtrf1, Noa1, Pdf, Ptcd3, Tfb1m, Timm21, Tufm, Yars2	Coa3, Eral1, Gatb, Mpv17l2, Mrpl10, Mrpl24, Mrpl34, Mrpl37, Mrpl42, Mrpl46, Mrpl51, Mrpl54, Mrps22, Mrps25, Mrps26, Mtif2, Mtrf1, Pdf, Tufm, Yars2	155	44	20
Mitochondrial ribosome	Mitochondrial central dogma > Translation > Mitochondrial ribosome	Aurkaip1, Chchd1, Dap3, Gadd45gip1, Mrpl1, Mrpl10, Mrpl11, Mrpl12, Mrpl13, Mrpl14, Mrpl15, Mrpl16, Mrpl17, Mrpl18, Mrpl19, Mrpl2, Mrpl20, Mrpl21, Mrpl22, Mrpl23, Mrpl24, Mrpl27, Mrpl28, Mrpl3, Mrpl30, Mrpl32, Mrpl33, Mrpl34, Mrpl35, Mrpl36, Mrpl37, Mrpl38, Mrpl39, Mrpl4, Mrpl40, Mrpl41, Mrpl42, Mrpl43, Mrpl44, Mrpl45, Mrpl46, Mrpl47, Mrpl48, Mrpl49, Mrpl50, Mrpl51, Mrpl52, Mrpl53, Mrpl54, Mrpl55,…	Chchd1, Dap3, Mrpl10, Mrpl11, Mrpl17, Mrpl18, Mrpl19, Mrpl24, Mrpl32, Mrpl34, Mrpl36, Mrpl37, Mrpl42, Mrpl45, Mrpl46, Mrpl48, Mrpl50, Mrpl51, Mrpl54, Mrps11, Mrps2, Mrps22, Mrps25, Mrps26, Ptcd3	Mrpl10, Mrpl24, Mrpl34, Mrpl37, Mrpl42, Mrpl46, Mrpl51, Mrpl54, Mrps22, Mrps25, Mrps26	83	25	11
Mitochondrial ribosome assembly	Mitochondrial central dogma > Translation > Mitochondrial ribosome assembly	Ddx28, Dhx30, Eral1, Fastkd2, Grsf1, Gtpbp10, Malsu1, Mettl17, Mief1, Mpv17l2, Mrm2, Mrm3, Mterf1a, Mterf3, Mterf4, Mtg1, Mtg2, Ngrn, Noa1, Nsun4, Ptcd3, Rbfa, Tfb1m, Ybey	Dhx30, Eral1, Mpv17l2, Mtg1, Noa1, Ptcd3, Tfb1m	Eral1, Mpv17l2	24	7	2
Translation factors	Mitochondrial central dogma > Translation > Translation factors	2810006K23Rik, Coa3, Cox14, Gfm1, Gfm2, Hemk1, Mrpl58, Mrrf, Mtif2, Mtif3, Mtrf1, Mtrf1l, Taco1, Timm21, Tsfm, Tufm	Coa3, Cox14, Mtif2, Mtrf1, Timm21, Tufm	Coa3, Mtif2, Mtrf1, Tufm	16	6	4
mt-tRNA synthetases	Mitochondrial central dogma > Translation > mt-tRNA synthetases	Aars2, Cars2, Dars2, Ears2, Fars2, Gars, Gatb, Gatc, Hars2, Iars2, Kars, Lars2, Mars2, Nars2, Pars2, Qrsl1, Rars2, Sars2, Tars2, Vars2, Wars2, Yars2	Dars2, Ears2, Gatb, Yars2	Gatb, Yars2	22	4	2
fMet processing	Mitochondrial central dogma > Translation > fMet processing	Metap1d, Mtfmt, Pdf	Mtfmt, Pdf	Pdf	3	2	1
Protein import, sorting and homeostasis	Protein import, sorting and homeostasis	Afg1l, Afg3l1, Afg3l2, Agk, Aifm1, Atad1, Atp23, Casp3, Casp8, Casp9, Chchd4, Clpb, Clpp, Clpx, Dnaja3, Dnajc11, Dnajc15, Dnajc19, Dnajc4, Dnlz, Fkbp10, Gfer, Grpel1, Grpel2, Hspd1, Hspe1, Htra2, Ide, Immp1l, Immp2l, Lactb, Lap3, Lonp1, Maip1, Metap1d, Mipep, Mtx1, Mtx2, Mul1, Nln, Nrd1, Oma1, Oxa1l, Pam16, Park7, Parl, Pdf, Phb, Phb2, Pitrm1, Pmpca, Pmpcb, Prss35, Romo1, Samm50, Spg7, Stoml2, Ti…	Afg1l, Casp3, Chchd4, Clpb, Clpp, Dnaja3, Hspd1, Hspe1, Htra2, Mul1, Nrd1, Pdf, Phb, Timm13, Timm21, Timm22, Tomm40, Tomm70a, Uqcrc2	Chchd4, Clpb, Clpp, Htra2, Mul1, Pdf, Phb, Timm13, Tomm40, Tomm70a, Uqcrc2	88	19	11
Protein import and sorting	Protein import, sorting and homeostasis > Protein import and sorting	Agk, Aifm1, Chchd4, Dnajc11, Dnajc15, Dnajc19, Gfer, Grpel1, Grpel2, Immp1l, Immp2l, Mipep, Mtx1, Mtx2, Nrd1, Oxa1l, Pam16, Pmpca, Pmpcb, Romo1, Samm50, Timm10, Timm10b, Timm13, Timm17a, Timm17b, Timm21, Timm22, Timm23, Timm29, Timm44, Timm50, Timm8a1, Timm8a2, Timm8b, Timm9, Tomm20, Tomm20l, Tomm22, Tomm34, Tomm40, Tomm40l, Tomm5, Tomm6, Tomm7, Tomm70a, Uqcrc1, Uqcrc2, Xpnpep3	Chchd4, Nrd1, Timm13, Timm21, Timm22, Tomm40, Tomm70a, Uqcrc2	Chchd4, Timm13, Tomm40, Tomm70a, Uqcrc2	49	8	5
TOM	Protein import, sorting and homeostasis > Protein import and sorting > TOM	Tomm20, Tomm22, Tomm34, Tomm40, Tomm40l, Tomm5, Tomm6, Tomm7, Tomm70a	Tomm40, Tomm70a	Tomm40, Tomm70a	9	2	2
SAM	Protein import, sorting and homeostasis > Protein import and sorting > SAM	Mtx1, Mtx2, Samm50			3	0	0
MIA40	Protein import, sorting and homeostasis > Protein import and sorting > MIA40	Aifm1, Chchd4, Gfer	Chchd4	Chchd4	3	1	1
TIM22 carrier pathway	Protein import, sorting and homeostasis > Protein import and sorting > TIM22 carrier pathway	Agk, Timm22, Timm29	Timm22		3	1	0
TIM23 presequence pathway	Protein import, sorting and homeostasis > Protein import and sorting > TIM23 presequence pathway	Romo1, Timm17a, Timm17b, Timm21, Timm23, Timm50	Timm21		6	1	0
Import motor	Protein import, sorting and homeostasis > Protein import and sorting > Import motor	Dnajc15, Dnajc19, Grpel1, Grpel2, Pam16, Timm44			6	0	0
OXA	Protein import, sorting and homeostasis > Protein import and sorting > OXA	Oxa1l			1	0	0
Preprotein cleavage	Protein import, sorting and homeostasis > Protein import and sorting > Preprotein cleavage	Immp1l, Immp2l, Mipep, Pmpca, Pmpcb, Uqcrc1, Uqcrc2, Xpnpep3	Uqcrc2	Uqcrc2	8	1	1
Protein homeostasis	Protein import, sorting and homeostasis > Protein homeostasis	Afg1l, Afg3l1, Afg3l2, Atad1, Atp23, Casp3, Casp8, Casp9, Clpb, Clpp, Clpx, Dnaja3, Dnajc4, Dnlz, Fkbp10, Hspd1, Hspe1, Htra2, Ide, Immp1l, Immp2l, Lactb, Lap3, Lonp1, Maip1, Metap1d, Mipep, Mul1, Nln, Nrd1, Oma1, Park7, Parl, Pdf, Phb, Phb2, Pitrm1, Pmpca, Pmpcb, Prss35, Spg7, Stoml2, Timm10, Timm10b, Timm13, Timm8a1, Timm8a2, Timm8b, Timm9, Trap1, Usp30, Xpnpep3, Yme1l1	Afg1l, Casp3, Clpb, Clpp, Dnaja3, Hspd1, Hspe1, Htra2, Mul1, Nrd1, Pdf, Phb, Timm13	Clpb, Clpp, Htra2, Mul1, Pdf, Phb, Timm13	53	13	7
Proteases	Protein import, sorting and homeostasis > Protein homeostasis > Proteases	Afg1l, Afg3l1, Afg3l2, Atad1, Atp23, Casp3, Casp9, Clpb, Clpp, Clpx, Htra2, Ide, Immp1l, Immp2l, Lactb, Lap3, Lonp1, Metap1d, Mipep, Nln, Oma1, Parl, Pitrm1, Pmpca, Pmpcb, Spg7, Usp30, Xpnpep3, Yme1l1	Afg1l, Casp3, Clpb, Clpp, Htra2	Clpb, Clpp, Htra2	29	5	3
Chaperones	Protein import, sorting and homeostasis > Protein homeostasis > Chaperones	Dnaja3, Dnlz, Fkbp10, Hspd1, Hspe1, Maip1, Nrd1, Phb, Phb2, Timm10, Timm10b, Timm13, Timm8a1, Timm8a2, Timm8b, Timm9, Trap1	Dnaja3, Hspd1, Hspe1, Nrd1, Phb, Timm13	Phb, Timm13	17	6	2
OXPHOS	OXPHOS	Acad9, Aifm1, Atp5a1, Atp5b, Atp5c1, Atp5d, Atp5e, Atp5g1, Atp5g2, Atp5g3, Atp5h, Atp5j, Atp5j2, Atp5k, Atp5l, Atp5md, Atp5mpl, Atp5o, Atp5pb, Atpaf1, Atpaf2, Atpif1, Atpsckmt, Bcs1l, Cep89, Cmc1, Cmc2, Coa3, Coa4, Coa5, Coa6, Coa7, Coa8, Cox10, Cox11, Cox14, Cox15, Cox16, Cox17, Cox18, Cox19, Cox20, Cox4i1, Cox4i2, Cox5a, Cox5b, Cox6a1, Cox6a2, Cox6b1, Cox6b2, Cox6c, Cox7a1, Cox7a2, Cox7a2l, Cox…	Atp5d, Atp5e, Atp5j, Atp5j2, Atp5mpl, Atp5o, Atpaf1, Atpaf2, Coa3, Coa6, Coa7, Cox14, Cox19, Cox4i1, Cox7b, Cox7c, Cyc1, Dmac1, Fmc1, Higd2a, Ndufa2, Ndufa3, Ndufa5, Ndufa7, Ndufa9, Ndufab1, Ndufaf5, Ndufb10, Ndufb2, Ndufb9, Ndufs6, Ndufv1, Ndufv2, Pnkd, Sdha, Sdhb, Timm21, Tmem177, Tmem186, Uqcr10, Uqcrb, Uqcrc2	Atp5d, Atp5j, Atp5j2, Atp5mpl, Atp5o, Coa3, Cox7c, Cyc1, Ndufa3, Ndufa5, Ndufa7, Ndufab1, Ndufb10, Ndufs6, Tmem177, Tmem186, Uqcr10, Uqcrb, Uqcrc2	168	42	19
OXPHOS subunits	OXPHOS > OXPHOS subunits	Atp5a1, Atp5b, Atp5c1, Atp5d, Atp5e, Atp5g1, Atp5g2, Atp5g3, Atp5h, Atp5j, Atp5j2, Atp5k, Atp5l, Atp5md, Atp5mpl, Atp5o, Atp5pb, Atpif1, Cox4i1, Cox4i2, Cox5a, Cox5b, Cox6a1, Cox6a2, Cox6b1, Cox6b2, Cox6c, Cox7a1, Cox7a2, Cox7a2l, Cox7b, Cox7c, Cox8a, Cox8b, Cox8c, Cyc1, Cycs, Cyct, Dmac2l, Hccs, mt-Atp6, mt-Atp8, mt-Co1, mt-Co2, mt-Co3, mt-Cytb, mt-Nd1, mt-Nd2, mt-Nd3, mt-Nd4, mt-Nd4l, mt-Nd5, m…	Atp5d, Atp5e, Atp5j, Atp5j2, Atp5mpl, Atp5o, Cox4i1, Cox7b, Cox7c, Cyc1, Ndufa2, Ndufa3, Ndufa5, Ndufa7, Ndufa9, Ndufab1, Ndufb10, Ndufb2, Ndufb9, Ndufs6, Ndufv1, Ndufv2, Sdha, Sdhb, Uqcr10, Uqcrb, Uqcrc2	Atp5d, Atp5j, Atp5j2, Atp5mpl, Atp5o, Cox7c, Cyc1, Ndufa3, Ndufa5, Ndufa7, Ndufab1, Ndufb10, Ndufs6, Uqcr10, Uqcrb, Uqcrc2	102	27	16
OXPHOS assembly factors	OXPHOS > OXPHOS assembly factors	Acad9, Aifm1, Atpaf1, Atpaf2, Atpsckmt, Bcs1l, Cep89, Cmc1, Cmc2, Coa3, Coa4, Coa5, Coa6, Coa7, Coa8, Cox10, Cox11, Cox14, Cox15, Cox16, Cox17, Cox18, Cox19, Cox20, Cox7a2l, Dmac1, Dmac2, Ecsit, Fmc1, Foxred1, Higd1a, Higd2a, Lyrm2, Lyrm7, Ndufaf1, Ndufaf2, Ndufaf3, Ndufaf4, Ndufaf5, Ndufaf6, Ndufaf7, Ndufaf8, Nubpl, Pet100, Pet117, Pnkd, Rab5if, Sco1, Sco2, Sdhaf1, Sdhaf2, Sdhaf3, Sdhaf4, Smim20…	Atpaf1, Atpaf2, Coa3, Coa6, Coa7, Cox14, Cox19, Dmac1, Fmc1, Higd2a, Ndufaf5, Pnkd, Timm21, Tmem177, Tmem186	Coa3, Tmem177, Tmem186	67	15	3
Complex I	OXPHOS > Complex I	Acad9, Aifm1, Dmac1, Dmac2, Ecsit, Foxred1, Lyrm2, mt-Nd1, mt-Nd2, mt-Nd3, mt-Nd4, mt-Nd4l, mt-Nd5, mt-Nd6, Ndufa1, Ndufa10, Ndufa11, Ndufa12, Ndufa13, Ndufa2, Ndufa3, Ndufa5, Ndufa6, Ndufa7, Ndufa8, Ndufa9, Ndufab1, Ndufaf1, Ndufaf2, Ndufaf3, Ndufaf4, Ndufaf5, Ndufaf6, Ndufaf7, Ndufaf8, Ndufb10, Ndufb11, Ndufb2, Ndufb3, Ndufb4, Ndufb5, Ndufb6, Ndufb7, Ndufb8, Ndufb9, Ndufc1, Ndufc2, Ndufs1, Nduf…	Dmac1, Ndufa2, Ndufa3, Ndufa5, Ndufa7, Ndufa9, Ndufab1, Ndufaf5, Ndufb10, Ndufb2, Ndufb9, Ndufs6, Ndufv1, Ndufv2, Tmem186	Ndufa3, Ndufa5, Ndufa7, Ndufab1, Ndufb10, Ndufs6, Tmem186	64	15	7
CI subunits	OXPHOS > Complex I > CI subunits	mt-Nd1, mt-Nd2, mt-Nd3, mt-Nd4, mt-Nd4l, mt-Nd5, mt-Nd6, Ndufa1, Ndufa10, Ndufa11, Ndufa12, Ndufa13, Ndufa2, Ndufa3, Ndufa5, Ndufa6, Ndufa7, Ndufa8, Ndufa9, Ndufab1, Ndufb10, Ndufb11, Ndufb2, Ndufb3, Ndufb4, Ndufb5, Ndufb6, Ndufb7, Ndufb8, Ndufb9, Ndufc1, Ndufc2, Ndufs1, Ndufs2, Ndufs3, Ndufs4, Ndufs5, Ndufs6, Ndufs7, Ndufs8, Ndufv1, Ndufv2, Ndufv3	Ndufa2, Ndufa3, Ndufa5, Ndufa7, Ndufa9, Ndufab1, Ndufb10, Ndufb2, Ndufb9, Ndufs6, Ndufv1, Ndufv2	Ndufa3, Ndufa5, Ndufa7, Ndufab1, Ndufb10, Ndufs6	43	12	6
CI assembly factors	OXPHOS > Complex I > CI assembly factors	Acad9, Aifm1, Dmac1, Dmac2, Ecsit, Foxred1, Lyrm2, Ndufaf1, Ndufaf2, Ndufaf3, Ndufaf4, Ndufaf5, Ndufaf6, Ndufaf7, Ndufaf8, Nubpl, Timmdc1, Tmem126a, Tmem126b, Tmem186, Tmem70	Dmac1, Ndufaf5, Tmem186	Tmem186	21	3	1
Complex II	OXPHOS > Complex II	Sdha, Sdhaf1, Sdhaf2, Sdhaf3, Sdhaf4, Sdhb, Sdhc, Sdhd	Sdha, Sdhb		8	2	0
CII subunits	OXPHOS > Complex II > CII subunits	Sdha, Sdhb, Sdhc, Sdhd	Sdha, Sdhb		4	2	0
CII assembly factors	OXPHOS > Complex II > CII assembly factors	Sdhaf1, Sdhaf2, Sdhaf3, Sdhaf4			4	0	0
Complex III	OXPHOS > Complex III	Bcs1l, Cyc1, Lyrm7, mt-Cytb, Ttc19, Uqcc1, Uqcc2, Uqcc3, Uqcr10, Uqcr11, Uqcrb, Uqcrc1, Uqcrc2, Uqcrfs1, Uqcrh, Uqcrq	Cyc1, Uqcr10, Uqcrb, Uqcrc2	Cyc1, Uqcr10, Uqcrb, Uqcrc2	16	4	4
CIII subunits	OXPHOS > Complex III > CIII subunits	Cyc1, mt-Cytb, Uqcr10, Uqcr11, Uqcrb, Uqcrc1, Uqcrc2, Uqcrfs1, Uqcrh, Uqcrq	Cyc1, Uqcr10, Uqcrb, Uqcrc2	Cyc1, Uqcr10, Uqcrb, Uqcrc2	10	4	4
CIII assembly factors	OXPHOS > Complex III > CIII assembly factors	Bcs1l, Lyrm7, Ttc19, Uqcc1, Uqcc2, Uqcc3			6	0	0
Complex IV	OXPHOS > Complex IV	Cep89, Cmc1, Cmc2, Coa3, Coa4, Coa5, Coa6, Coa7, Coa8, Cox10, Cox11, Cox14, Cox15, Cox16, Cox17, Cox18, Cox19, Cox20, Cox4i1, Cox4i2, Cox5a, Cox5b, Cox6a1, Cox6a2, Cox6b1, Cox6b2, Cox6c, Cox7a1, Cox7a2, Cox7a2l, Cox7b, Cox7c, Cox8a, Cox8b, Cox8c, Higd1a, mt-Co1, mt-Co2, mt-Co3, Ndufa4, Pet100, Pet117, Pnkd, Sco1, Sco2, Smim20, Surf1, Taco1, Timm21, Tmem177	Coa3, Coa6, Coa7, Cox14, Cox19, Cox4i1, Cox7b, Cox7c, Pnkd, Timm21, Tmem177	Coa3, Cox7c, Tmem177	50	11	3
CIV subunits	OXPHOS > Complex IV > CIV subunits	Cox4i1, Cox4i2, Cox5a, Cox5b, Cox6a1, Cox6a2, Cox6b1, Cox6b2, Cox6c, Cox7a1, Cox7a2, Cox7a2l, Cox7b, Cox7c, Cox8a, Cox8b, Cox8c, mt-Co1, mt-Co2, mt-Co3, Ndufa4	Cox4i1, Cox7b, Cox7c	Cox7c	21	3	1
CIV assembly factors	OXPHOS > Complex IV > CIV assembly factors	Cep89, Cmc1, Cmc2, Coa3, Coa4, Coa5, Coa6, Coa7, Coa8, Cox10, Cox11, Cox14, Cox15, Cox16, Cox17, Cox18, Cox19, Cox20, Higd1a, Pet100, Pet117, Pnkd, Sco1, Sco2, Smim20, Surf1, Taco1, Timm21, Tmem177	Coa3, Coa6, Coa7, Cox14, Cox19, Pnkd, Timm21, Tmem177	Coa3, Tmem177	29	8	2
Complex V	OXPHOS > Complex V	Atp5a1, Atp5b, Atp5c1, Atp5d, Atp5e, Atp5g1, Atp5g2, Atp5g3, Atp5h, Atp5j, Atp5j2, Atp5k, Atp5l, Atp5md, Atp5mpl, Atp5o, Atp5pb, Atpaf1, Atpaf2, Atpif1, Atpsckmt, Dmac2l, Fmc1, mt-Atp6, mt-Atp8, Tmem70	Atp5d, Atp5e, Atp5j, Atp5j2, Atp5mpl, Atp5o, Atpaf1, Atpaf2, Fmc1	Atp5d, Atp5j, Atp5j2, Atp5mpl, Atp5o	26	9	5
CV subunits	OXPHOS > Complex V > CV subunits	Atp5a1, Atp5b, Atp5c1, Atp5d, Atp5e, Atp5g1, Atp5g2, Atp5g3, Atp5h, Atp5j, Atp5j2, Atp5k, Atp5l, Atp5md, Atp5mpl, Atp5o, Atp5pb, Atpif1, Dmac2l, mt-Atp6, mt-Atp8	Atp5d, Atp5e, Atp5j, Atp5j2, Atp5mpl, Atp5o	Atp5d, Atp5j, Atp5j2, Atp5mpl, Atp5o	21	6	5
CV assembly factors	OXPHOS > Complex V > CV assembly factors	Atpaf1, Atpaf2, Atpsckmt, Fmc1, Tmem70	Atpaf1, Atpaf2, Fmc1		5	3	0
Respirasome assembly	OXPHOS > Respirasome assembly	Cox7a2l, Higd1a, Higd2a, Rab5if	Higd2a		4	1	0
Cytochrome C	OXPHOS > Cytochrome C	Cycs, Cyct, Hccs			3	0	0
Metabolism	Metabolism	Aadat, Aass, Abat, Abcb10, Abcb6, Abcb7, Abhd10, Abhd11, Acaa1a, Acaa1b, Acaa2, Acaca, Acacb, Acad10, Acad11, Acad12, Acad8, Acadl, Acadm, Acads, Acadsb, Acadvl, Acat1, Acly, Aco2, Acod1, Acot10, Acot11, Acot13, Acot2, Acot7, Acot9, Acp6, Acsf2, Acsf3, Acsl1, Acsl6, Acsm1, Acsm2, Acsm3, Acsm4, Acsm5, Acss1, Acss3, Adhfe1, Agk, Agmat, Agpat4, Agpat5, Agxt, Agxt2, Aifm2, Aifm3, Ak2, Ak3, Ak4, Akr1b…	Abcb7, Abhd10, Acad8, Acadvl, Acly, Acp6, Amt, Bckdk, Cbr4, Coq10a, Cox19, Cyc1, Dbi, Dguok, Dhrs1, Etfdh, Fdps, Fdx2, Fh1, Fhit, Glrx5, Gpt2, Gstz1, Hscb, Hsd17b4, Mocs1, Mpst, Msrb3, Mtfmt, Naxd, Ndufab1, Ndufv1, Ndufv2, Nthl1, Nudt13, Paics, Rdh13, Rdh14, Rpia, Sdha, Sdhb, Sfxn5, Shmt2, Sirt3, Sirt4, Slc25a11, Slc25a36, Sod1, Suclg1, Tst	Abcb7, Acad8, Acadvl, Acp6, Amt, Bckdk, Cbr4, Cyc1, Dbi, Fdps, Fh1, Gstz1, Hsd17b4, Naxd, Ndufab1, Nudt13, Rdh13, Rdh14, Rpia, Sfxn5, Slc25a11, Tst	464	50	22
Carbohydrate metabolism	Metabolism > Carbohydrate metabolism	Abhd11, Acaa2, Acat1, Acly, Aco2, Acod1, Auh, Bdh1, Clybl, Cs, D2hgdh, Dcxr, Dlat, Dld, Dlst, Fahd1, Fh1, Glyctk, Gm4984, Got2, Gpd2, Hadhb, Hmgcl, Hmgcs2, Idh2, Idh3a, Idh3b, Idh3g, L2hgdh, Ldhal6b, Ldhd, Mcee, Mdh2, Me2, Me3, Mmut, Mpc1, Mpc2, Mrps36, Neu4, Ogdh, Ogdhl, Oxct1, Oxct2a, Pcca, Pccb, Pck2, Pcx, Pdha1, Pdha2, Pdhb, Pdhx, Pdk1, Pdk2, Pdk3, Pdk4, Pdp1, Pdp2, Pdpr, Rpia, Sdha, Sdhb, Sd…	Acly, Fh1, Rpia, Sdha, Sdhb, Sfxn5, Slc25a11, Suclg1	Fh1, Rpia, Sfxn5, Slc25a11	73	8	4
Gluconeogenesis	Metabolism > Carbohydrate metabolism > Gluconeogenesis	Gm4984, Mdh2, Mpc1, Mpc2, Pck2, Pcx, Slc25a1, Slc25a10, Slc25a11	Slc25a11	Slc25a11	9	1	1
Malate-aspartate shuttle	Metabolism > Carbohydrate metabolism > Malate-aspartate shuttle	Got2, Mdh2, Slc25a10, Slc25a11, Slc25a12, Slc25a13	Slc25a11	Slc25a11	6	1	1
Glycerol phosphate shuttle	Metabolism > Carbohydrate metabolism > Glycerol phosphate shuttle	Gpd2			1	0	0
Pyruvate metabolism	Metabolism > Carbohydrate metabolism > Pyruvate metabolism	Dlat, Dld, Gm4984, Mpc1, Mpc2, Pdha1, Pdha2, Pdhb, Pdhx, Pdk1, Pdk2, Pdk3, Pdk4, Pdp1, Pdp2, Pdpr			16	0	0
TCA cycle	Metabolism > Carbohydrate metabolism > TCA cycle	Aco2, Cs, Dld, Dlst, Fh1, Idh2, Idh3a, Idh3b, Idh3g, Mdh2, Mrps36, Ogdh, Ogdhl, Sdha, Sdhb, Sdhc, Sdhd, Sucla2, Suclg1, Suclg2	Fh1, Sdha, Sdhb, Suclg1	Fh1	20	4	1
TCA-associated	Metabolism > Carbohydrate metabolism > TCA-associated	Abhd11, Acly, D2hgdh, Fahd1, Gm4984, L2hgdh, Me2, Me3, Mpc1, Mpc2, Pck2, Pcx, Sfxn5, Slc25a1, Slc25a11	Acly, Sfxn5, Slc25a11	Sfxn5, Slc25a11	15	3	2
Itaconate metabolism	Metabolism > Carbohydrate metabolism > Itaconate metabolism	Acod1, Auh, Clybl, Sucla2, Suclg1, Suclg2	Suclg1		6	1	0
Ketone metabolism	Metabolism > Carbohydrate metabolism > Ketone metabolism	Acaa2, Acat1, Bdh1, Hadhb, Hmgcl, Hmgcs2, Oxct1, Oxct2a			8	0	0
Propanoate metabolism	Metabolism > Carbohydrate metabolism > Propanoate metabolism	Mcee, Mmut, Pcca, Pccb			4	0	0
Lipid metabolism	Metabolism > Lipid metabolism	Acaa1a, Acaa1b, Acaa2, Acaca, Acacb, Acad10, Acad11, Acad12, Acadl, Acadm, Acads, Acadsb, Acadvl, Acat1, Acot10, Acot11, Acot13, Acot2, Acot7, Acot9, Acp6, Acsf2, Acsf3, Acsl1, Acsl6, Acsm1, Acsm2, Acsm3, Acsm4, Acsm5, Acss1, Acss3, Agk, Agpat4, Agpat5, Akr1b7, Amacr, Cbr4, Chpt1, Cpt1a, Cpt1b, Cpt1c, Cpt2, Crat, Crls1, Crot, Cyb5r3, Cyp11a1, Cyp11b1, Cyp11b2, Cyp27a1, Dbi, Decr1, Dhrs1, Ech1, Ec…	Acadvl, Acp6, Cbr4, Dbi, Dhrs1, Etfdh, Fdps, Hsd17b4, Ndufab1	Acadvl, Acp6, Cbr4, Dbi, Fdps, Hsd17b4, Ndufab1	126	9	7
Fatty acid oxidation	Metabolism > Lipid metabolism > Fatty acid oxidation	Acaa1a, Acaa2, Acacb, Acad10, Acad11, Acad12, Acadl, Acadm, Acads, Acadsb, Acadvl, Acat1, Acot11, Acsf2, Acsl1, Acsl6, Acsm1, Acsm2, Acsm3, Acsm4, Acsm5, Acss1, Amacr, Cpt1a, Cpt1b, Cpt1c, Cpt2, Crat, Crot, Decr1, Echs1, Eci1, Eci2, Etfa, Etfb, Etfdh, Hadh, Hadha, Hadhb, Hsd17b10, Mcee, Mmut, Pcca, Pccb, Slc25a20	Acadvl, Etfdh	Acadvl	45	2	1
Type II fatty acid synthesis	Metabolism > Lipid metabolism > Type II fatty acid synthesis	Acaca, Acsf3, Cbr4, H2-Ke6, Htd2, Mcat, Mecr, Ndufab1, Oxsm	Cbr4, Ndufab1	Cbr4, Ndufab1	9	2	2
Lipoate insertion	Metabolism > Lipid metabolism > Lipoate insertion	Gcsh, Lias, Lipt1, Lipt2			4	0	0
Cardiolipin synthesis	Metabolism > Lipid metabolism > Cardiolipin synthesis	Agpat4, Agpat5, Crls1, Gpam, Gpat2, Hadha, Pgs1, Pld6, Plscr3, Pnpla8, Prelid1, Prelid3a, Ptpmt1, Tamm41, Taz, Triap1			16	0	0
Cholesterol, bile acid, steroid synthesis	Metabolism > Lipid metabolism > Cholesterol, bile acid, steroid synthesis	Cyp11a1, Cyp11b1, Cyp11b2, Cyp27a1, Dhrs1, Fdx1, Fdxr, H2-Ke6, Hint2, Hsd17b10, Osbpl1a, Scp2, Star, Tspo	Dhrs1		14	1	0
Cholesterol-associated	Metabolism > Lipid metabolism > Cholesterol-associated	Fdps, Idi1	Fdps	Fdps	2	1	1
Phospholipid metabolism	Metabolism > Lipid metabolism > Phospholipid metabolism	Acp6, Agk, Agpat4, Agpat5, Akr1b7, Chpt1, Gpam, Gpat2, Lactb, Osbpl1a, Pgs1, Pisd, Pnpla8, Prdx6, Prelid1, Prelid3a, Prelid3b, Ptpmt1, Serac1, Sphk2, Sptlc2, Stard7, Tamm41, Triap1	Acp6	Acp6	24	1	1
Eicosanoid metabolism	Metabolism > Lipid metabolism > Eicosanoid metabolism	Mgst3, Ptges2, Zadh2			3	0	0
Amino acid metabolism	Metabolism > Amino acid metabolism	Aadat, Aass, Abat, Acaa2, Acad8, Acadsb, Acat1, Adhfe1, Agmat, Agxt, Agxt2, Akr7a5, Aldh18a1, Aldh4a1, Aldh5a1, Aldh6a1, Aldh7a1, Aldh9a1, Amt, Arg2, Auh, Bcat2, Bckdha, Bckdhb, Bckdk, Car5a, Car5b, Chdh, Comt, Cps1, Dbt, Dglucy, Dhtkd1, Dld, Dlst, Dmgdh, Echs1, Etfa, Etfb, Etfdh, Gcat, Gcdh, Gcsh, Gldc, Gls, Gls2, Glud1, Glyat, Got2, Gpt2, Grhpr, Hadh, Hadha, Hadhb, Hibadh, Hibch, Hmgcl, Hoga1, …	Acad8, Amt, Bckdk, Etfdh, Gpt2, Shmt2	Acad8, Amt, Bckdk	90	6	3
Branched-chain amino acid metabolism	Metabolism > Amino acid metabolism > Branched-chain amino acid metabolism	Acad8, Acadsb, Acat1, Aldh6a1, Auh, Bcat2, Bckdha, Bckdhb, Bckdk, Dbt, Dld, Echs1, Etfa, Etfb, Etfdh, Hadha, Hibadh, Hibch, Hmgcl, Hsd17b10, Ivd, Mccc1, Mccc2, Ppm1k, Slc25a44	Acad8, Bckdk, Etfdh	Acad8, Bckdk	25	3	2
Branched-chain amino acid dehydrogenase complex	Metabolism > Amino acid metabolism > Branched-chain amino acid dehydrogenase complex	Bckdha, Bckdhb, Bckdk, Dbt, Dld, Ppm1k	Bckdk	Bckdk	6	1	1
Lysine metabolism	Metabolism > Amino acid metabolism > Lysine metabolism	Aadat, Aass, Acaa2, Acat1, Aldh7a1, Dhtkd1, Dld, Dlst, Echs1, Etfa, Etfb, Etfdh, Gcdh, Hadh, Hadhb, Slc25a29	Etfdh		16	1	0
Serine metabolism	Metabolism > Amino acid metabolism > Serine metabolism	Agxt, Sdsl, Sfxn1, Sfxn3, Shmt2	Shmt2		5	1	0
Glycine metabolism	Metabolism > Amino acid metabolism > Glycine metabolism	Aldh7a1, Amt, Chdh, Dld, Dmgdh, Etfa, Etfb, Etfdh, Gcat, Gcsh, Gldc, Glyat, Sardh, Shmt2, Slc25a38	Amt, Etfdh, Shmt2	Amt	15	3	1
Glycine cleavage system	Metabolism > Amino acid metabolism > Glycine cleavage system	Amt, Dld, Gcsh, Gldc	Amt	Amt	4	1	1
Glutamate metabolism	Metabolism > Amino acid metabolism > Glutamate metabolism	Gls, Gls2, Glud1, Got2, Gpt2, Nat8l, Slc25a12	Gpt2		7	1	0
Proline metabolism	Metabolism > Amino acid metabolism > Proline metabolism	Aldh18a1, Aldh4a1, Oat, Prodh, Pycr1, Pycr2			6	0	0
Glyoxylate metabolism	Metabolism > Amino acid metabolism > Glyoxylate metabolism	Agxt, Agxt2, Aldh4a1, Got2, Grhpr, Hoga1, Ldhb, Prodh2			8	0	0
GABA metabolism	Metabolism > Amino acid metabolism > GABA metabolism	Abat, Adhfe1, Akr7a5, Aldh5a1, Aldh9a1, Glud1			6	0	0
Catechol metabolism	Metabolism > Amino acid metabolism > Catechol metabolism	Comt, Maoa, Maob			3	0	0
Kynurenine metabolism	Metabolism > Amino acid metabolism > Kynurenine metabolism	Got2, Kmo, Kyat3			3	0	0
Urea cycle	Metabolism > Amino acid metabolism > Urea cycle	Car5a, Car5b, Cps1, Nags, Otc, Slc25a13, Slc25a15, Slc25a2			8	0	0
Nucleotide metabolism	Metabolism > Nucleotide metabolism	Ak2, Ak3, Ak4, Antkmt, Ckmt1, Ckmt2, Cmpk2, Dguok, Dhodh, Dut, Fhit, Gatm, Guk1, Hint1, Nme3, Nme4, Nme6, Nt5dc2, Nt5m, Nudt2, Nudt5, Nudt9, Paics, Ppa2, Slc25a23, Slc25a24, Slc25a25, Slc25a31, Slc25a33, Slc25a36, Slc25a4, Slc25a41, Slc25a5, Sucla2, Suclg1, Tk2	Dguok, Fhit, Paics, Slc25a36, Suclg1		36	5	0
Nucleotide import	Metabolism > Nucleotide metabolism > Nucleotide import	Slc25a23, Slc25a24, Slc25a25, Slc25a31, Slc25a33, Slc25a36, Slc25a4, Slc25a41, Slc25a5	Slc25a36		9	1	0
Nucleotide synthesis and processing	Metabolism > Nucleotide metabolism > Nucleotide synthesis and processing	Ak2, Ak3, Ak4, Cmpk2, Dguok, Dhodh, Dut, Fhit, Guk1, Hint1, Nme3, Nme4, Nme6, Nt5dc2, Nt5m, Nudt2, Nudt5, Nudt9, Paics, Sucla2, Suclg1, Tk2	Dguok, Fhit, Paics, Suclg1		22	4	0
Creatine metabolism	Metabolism > Nucleotide metabolism > Creatine metabolism	Ckmt1, Ckmt2, Gatm			3	0	0
Metals and cofactors	Metabolism > Metals and cofactors	Abat, Abcb10, Abcb6, Abcb7, Aco2, Aifm3, Alas1, Alas2, Bola1, Bola3, Chchd7, Cisd1, Cisd3, Coasy, Coq10a, Coq10b, Coq2, Coq3, Coq4, Coq5, Coq6, Coq7, Coq8a, Coq8b, Coq9, Cox10, Cox11, Cox15, Cox17, Cox19, Cpox, Cpt1a, Cpt1b, Cpt1c, Cpt2, Cyb5b, Cyc1, Cycs, Cyp11a1, Cyp11b2, Cyp24a1, Cyp27a1, Cyp27b1, Dna2, Etfdh, Fabp1, Fam210b, Fdx1, Fdx2, Fdxr, Fech, Fth1, Ftmt, Fxn, Glrx2, Glrx5, Grpel1, Grpel…	Abcb7, Coq10a, Cox19, Cyc1, Etfdh, Fdx2, Glrx5, Hscb, Mocs1, Naxd, Ndufab1, Ndufv1, Ndufv2, Nthl1, Nudt13, Sdhb, Sirt3, Sirt4	Abcb7, Cyc1, Naxd, Ndufab1, Nudt13	120	18	5
Carnitine synthesis and transport	Metabolism > Metals and cofactors > Carnitine synthesis and transport	Cpt1a, Cpt1b, Cpt1c, Cpt2, Slc25a20, Tmlhe			6	0	0
Carnitine shuttle	Metabolism > Metals and cofactors > Carnitine shuttle	Cpt1a, Cpt1b, Cpt1c, Cpt2, Slc25a20			5	0	0
Coenzyme A metabolism	Metabolism > Metals and cofactors > Coenzyme A metabolism	Coasy, Nudt19, Nudt8, Pank2, Slc25a42			5	0	0
Coenzyme Q metabolism	Metabolism > Metals and cofactors > Coenzyme Q metabolism	Coq10a, Coq10b, Coq2, Coq3, Coq4, Coq5, Coq6, Coq7, Coq8a, Coq8b, Coq9, Pdss1, Pdss2	Coq10a		13	1	0
Copper metabolism	Metabolism > Metals and cofactors > Copper metabolism	Chchd7, Cox11, Cox17, Cox19, Sco1, Sco2, Slc25a3	Cox19		7	1	0
Iron homeostasis	Metabolism > Metals and cofactors > Iron homeostasis	Fam210b, Fth1, Ftmt, Slc25a28, Slc25a37			5	0	0
Heme synthesis and processing	Metabolism > Metals and cofactors > Heme synthesis and processing	Abcb10, Abcb6, Abcb7, Alas1, Alas2, Cox10, Cox15, Cpox, Fabp1, Fdx1, Fdx2, Fdxr, Fech, Hccs, Ppox, Slc25a38	Abcb7, Fdx2	Abcb7	16	2	1
Fe-S cluster biosynthesis	Metabolism > Metals and cofactors > Fe-S cluster biosynthesis	Abcb7, Bola1, Bola3, Cisd1, Cisd3, Fdx1, Fdx2, Fdxr, Fxn, Glrx5, Grpel1, Grpel2, Hscb, Hspa9, Iba57, Isca1, Isca2, Iscu, Lyrm4, Ndufab1, Nfs1, Nfu1, Nubpl	Abcb7, Fdx2, Glrx5, Hscb, Ndufab1	Abcb7, Ndufab1	23	5	2
Molybdenum cofactor synthesis and proteins	Metabolism > Metals and cofactors > Molybdenum cofactor synthesis and proteins	Abcb7, Mocs1, Mtarc1, Mtarc2, Suox	Abcb7, Mocs1	Abcb7	5	2	1
NAD biosynthesis and metabolism	Metabolism > Metals and cofactors > NAD biosynthesis and metabolism	Kmo, Kyat3, Nadk2, Naxd, Naxe, Nmnat3, Nnt, Noct, Nudt13, Sirt3, Sirt4, Sirt5, Slc25a51	Naxd, Nudt13, Sirt3, Sirt4	Naxd, Nudt13	13	4	2
Tetrahydrobiopterin synthesis	Metabolism > Metals and cofactors > Tetrahydrobiopterin synthesis	Pcbd2, Qdpr, Spr			3	0	0
Fe-S-containing proteins	Metabolism > Metals and cofactors > Fe-S-containing proteins	Abat, Aco2, Aifm3, Bola1, Bola3, Cisd1, Cisd3, Dna2, Etfdh, Fdx1, Fdx2, Fech, Glrx2, Glrx5, Isca1, Isca2, Iscu, Lias, Ndufs1, Ndufs2, Ndufs7, Ndufs8, Ndufv1, Ndufv2, Nfs1, Nfu1, Nthl1, Nubpl, Rsad1, Sdhb, Uqcrfs1	Etfdh, Fdx2, Glrx5, Ndufv1, Ndufv2, Nthl1, Sdhb		31	7	0
Heme-containing proteins	Metabolism > Metals and cofactors > Heme-containing proteins	Cyb5b, Cyc1, Cycs, Cyp11a1, Cyp11b2, Cyp24a1, Cyp27a1, Cyp27b1, mt-Co1, mt-Cytb, Sdhc, Sdhd	Cyc1	Cyc1	12	1	1
Vitamin metabolism	Metabolism > Vitamin metabolism	Acaca, Acacb, Akr1b10, Aldh1l1, Aldh1l2, Aldh7a1, Amt, Bco2, Chdh, Cyp24a1, Cyp27b1, Dhrs4, Dmgdh, Etfa, Etfb, Etfdh, Fdx1, Fdxr, Flad1, Fpgs, Glrx2, Gtpbp3, Mccc1, Mmaa, Mmab, Mmadhc, Mmut, Mtfmt, Mthfd1l, Mthfd2, Mthfd2l, Mthfs, Mthfsl, Mto1, Pcca, Pcx, Plpbp, Pnpo, Qdpr, Rdh13, Rdh14, Rfk, Sardh, Sfxn1, Sfxn3, Shmt2, Slc25a19, Slc25a32, Slc25a38, Txn2	Amt, Etfdh, Mtfmt, Rdh13, Rdh14, Shmt2	Amt, Rdh13, Rdh14	50	6	3
Choline and betaine metabolism	Metabolism > Vitamin metabolism > Choline and betaine metabolism	Aldh7a1, Chdh, Dmgdh, Etfa, Etfb, Etfdh, Sardh	Etfdh		7	1	0
Biotin utilizing proteins	Metabolism > Vitamin metabolism > Biotin utilizing proteins	Acaca, Acacb, Mccc1, Pcca, Pcx			5	0	0
Vitamin A metabolism	Metabolism > Vitamin metabolism > Vitamin A metabolism	Akr1b10, Bco2, Dhrs4, Rdh13, Rdh14	Rdh13, Rdh14	Rdh13, Rdh14	5	2	2
Vitamin B1 metabolism	Metabolism > Vitamin metabolism > Vitamin B1 metabolism	Slc25a19			1	0	0
Vitamin B2 metabolism	Metabolism > Vitamin metabolism > Vitamin B2 metabolism	Flad1, Rfk, Slc25a32			3	0	0
Vitamin B6 metabolism	Metabolism > Vitamin metabolism > Vitamin B6 metabolism	Plpbp, Pnpo			2	0	0
Vitamin B12 metabolism	Metabolism > Vitamin metabolism > Vitamin B12 metabolism	Mmaa, Mmab, Mmadhc, Mmut			4	0	0
Vitamin C metabolism	Metabolism > Vitamin metabolism > Vitamin C metabolism	Glrx2, Txn2			2	0	0
Vitamin D metabolism	Metabolism > Vitamin metabolism > Vitamin D metabolism	Cyp24a1, Cyp27b1, Fdx1, Fdxr			4	0	0
Folate and 1-C metabolism	Metabolism > Vitamin metabolism > Folate and 1-C metabolism	Aldh1l1, Aldh1l2, Aldh7a1, Amt, Chdh, Dmgdh, Fpgs, Gtpbp3, Mtfmt, Mthfd1l, Mthfd2, Mthfd2l, Mthfs, Mthfsl, Mto1, Qdpr, Sardh, Sfxn1, Sfxn3, Shmt2, Slc25a32, Slc25a38	Amt, Mtfmt, Shmt2	Amt	22	3	1
Detoxification	Metabolism > Detoxification	Abhd10, Acsm2, Acsm5, Aifm2, Akr1b10, Akr7a5, Aldh1b1, Aldh2, Aldh3a2, Aldh7a1, Aldh9a1, Bphl, Cat, Cbr3, Cyb5b, Cyb5r3, Dhrs2, Ephx2, Glrx2, Glyat, Gpx1, Gpx4, Gsr, Gstk1, Gstz1, Hagh, Maoa, Maob, Mgst1, Mpst, Msra, Msrb2, Msrb3, Mtarc1, Mtarc2, Nit1, Nit2, Oxr1, Prdx2, Prdx3, Prdx4, Prdx5, Prdx6, Prxl2a, Selenoo, Sod1, Sod2, Tst, Txn2, Txnrd1, Txnrd2	Abhd10, Gstz1, Mpst, Msrb3, Sod1, Tst	Gstz1, Tst	51	6	2
Xenobiotic metabolism	Metabolism > Detoxification > Xenobiotic metabolism	Abhd10, Acsm2, Acsm5, Akr1b10, Akr7a5, Aldh1b1, Aldh2, Bphl, Cbr3, Cyb5b, Cyb5r3, Dhrs2, Ephx2, Glyat, Gstk1, Gstz1, Maoa, Maob, Mgst1, Mpst, Mtarc1, Mtarc2, Tst	Abhd10, Gstz1, Mpst, Tst	Gstz1, Tst	23	4	2
ROS and glutathione metabolism	Metabolism > Detoxification > ROS and glutathione metabolism	Aifm2, Aldh3a2, Aldh7a1, Aldh9a1, Cat, Glrx2, Gpx1, Gpx4, Gsr, Hagh, Mgst1, Msra, Msrb2, Msrb3, Nit1, Oxr1, Prdx2, Prdx3, Prdx4, Prdx5, Prdx6, Prxl2a, Sod1, Sod2, Txn2, Txnrd1, Txnrd2	Msrb3, Sod1		27	2	0
Amidoxime reducing complex	Metabolism > Detoxification > Amidoxime reducing complex	Cyb5b, Cyb5r3, Mtarc1, Mtarc2			4	0	0
Selenoproteins	Metabolism > Detoxification > Selenoproteins	Gpx1, Gpx4, Selenoo, Txnrd1, Txnrd2			5	0	0
Electron carriers	Metabolism > Electron carriers	Chdh, Cyb5b, Cyc1, Cycs, Cyct, Dhodh, Etfa, Etfb, Etfbkmt, Etfdh, Etfrf1, Gpd2, mt-Cytb, Prodh, Prodh2, Sqor	Cyc1, Etfdh	Cyc1	16	2	1
Cytochromes	Metabolism > Electron carriers > Cytochromes	Cyb5b, Cyc1, Cycs, Cyct, mt-Cytb	Cyc1	Cyc1	5	1	1
Q-linked reactions, other	Metabolism > Electron carriers > Q-linked reactions, other	Chdh, Dhodh, Etfa, Etfb, Etfbkmt, Etfdh, Etfrf1, Gpd2, Prodh, Prodh2, Sqor	Etfdh		11	1	0
Sulfur metabolism	Metabolism > Sulfur metabolism	Ethe1, Got2, Mpst, Msra, Msrb2, Slc25a14, Slc25a30, Sqor, Suox, Tst, Tstd1	Mpst, Tst	Tst	11	2	1
Small molecule transport	Small molecule transport	Abca9, Abcb10, Abcb6, Abcb7, Abcb8, Abcd1, Abcd2, Abcd3, Ccdc51, Gm4984, Letmd1, Mcu, Mcub, Micu1, Micu2, Micu3, Mpc1, Mpc2, Mpv17, Mpv17l, Mrs2, Mtch1, Mtch2, Romo1, Sfxn1, Sfxn2, Sfxn3, Sfxn4, Sfxn5, Slc25a1, Slc25a10, Slc25a11, Slc25a12, Slc25a13, Slc25a14, Slc25a15, Slc25a16, Slc25a18, Slc25a19, Slc25a2, Slc25a20, Slc25a21, Slc25a22, Slc25a23, Slc25a24, Slc25a25, Slc25a26, Slc25a27, Slc25a28,…	Abcb7, Abcb8, Micu1, Sfxn5, Slc25a11, Slc25a27, Slc25a36, Slc25a53	Abcb7, Micu1, Sfxn5, Slc25a11, Slc25a53	85	8	5
SLC25A family	Small molecule transport > SLC25A family	Mtch1, Mtch2, Slc25a1, Slc25a10, Slc25a11, Slc25a12, Slc25a13, Slc25a14, Slc25a15, Slc25a16, Slc25a18, Slc25a19, Slc25a2, Slc25a20, Slc25a21, Slc25a22, Slc25a23, Slc25a24, Slc25a25, Slc25a26, Slc25a27, Slc25a28, Slc25a29, Slc25a3, Slc25a30, Slc25a31, Slc25a32, Slc25a33, Slc25a34, Slc25a35, Slc25a36, Slc25a37, Slc25a38, Slc25a39, Slc25a4, Slc25a40, Slc25a41, Slc25a42, Slc25a43, Slc25a44, Slc25a45,…	Slc25a11, Slc25a27, Slc25a36, Slc25a53	Slc25a11, Slc25a53	51	4	2
ABC transporters	Small molecule transport > ABC transporters	Abca9, Abcb10, Abcb6, Abcb7, Abcb8, Abcd1, Abcd2, Abcd3	Abcb7, Abcb8	Abcb7	8	2	1
Sideroflexins	Small molecule transport > Sideroflexins	Sfxn1, Sfxn2, Sfxn3, Sfxn4, Sfxn5	Sfxn5	Sfxn5	5	1	1
Signaling	Signaling	Acod1, Adcy10, Akap1, Akap10, Bloc1s1, C1qbp, Cstad, Dele1, Efhd1, Fundc2, Ifi27, Letm1, Lypla1, Macrod1, Mavs, Mcrip2, Mcu, Mcub, Micu1, Micu2, Micu3, Mrs2, Mul1, Nlrx1, Ociad2, Pde2a, Pink1, Ppif, Pptc7, Prkaca, Rhot1, Rhot2, Sirt3, Slc25a12, Slc25a13, Slc25a23, Slc25a24, Slc25a25, Slc25a3, Slc25a31, Slc25a4, Slc25a5, Slc8b1, Smdt1, Sphkap, Vdac1, Vdac3	Akap10, Letm1, Macrod1, Micu1, Mul1, Pptc7, Sirt3	Letm1, Micu1, Mul1	47	7	3
Calcium homeostasis	Signaling > Calcium homeostasis	Efhd1, Letm1, Mcu, Mcub, Micu1, Micu2, Micu3, Ppif, Rhot1, Rhot2, Slc25a12, Slc25a13, Slc25a23, Slc25a24, Slc25a25, Slc25a3, Slc25a31, Slc25a4, Slc25a5, Slc8b1, Smdt1, Vdac1, Vdac3	Letm1, Micu1	Letm1, Micu1	23	2	2
Calcium uniporter	Small molecule transport > Calcium uniporter	Mcu, Mcub, Micu1, Micu2, Micu3, Smdt1	Micu1	Micu1	6	1	1
Calcium cycle	Signaling > Calcium homeostasis > Calcium cycle	Letm1, Mcu, Mcub, Micu1, Micu2, Micu3, Slc25a3, Slc8b1, Smdt1	Letm1, Micu1	Letm1, Micu1	9	2	2
Mitochondrial permeability transition pore	Signaling > Calcium homeostasis > Mitochondrial permeability transition pore	Ppif, Slc25a31, Slc25a4, Slc25a5, Vdac1, Vdac3			6	0	0
EF hand proteins	Signaling > Calcium homeostasis > EF hand proteins	Efhd1, Micu1, Micu2, Micu3, Rhot1, Rhot2, Slc25a12, Slc25a13, Slc25a23, Slc25a24, Slc25a25	Micu1	Micu1	11	1	1
Immune response	Signaling > Immune response	Acod1, C1qbp, Cstad, Ifi27, Mavs, Nlrx1			6	0	0
cAMP-PKA signaling	Signaling > cAMP-PKA signaling	Adcy10, Akap1, Akap10, Pde2a, Prkaca, Sphkap	Akap10		6	1	0
Mitochondrial dynamics and surveillance	Mitochondrial dynamics and surveillance	Ahcyl1, Aifm1, Aifm2, Aifm3, Apoo, Apool, Arl2, Armc10, Armcx1, Armcx3, Atad3a, Atp5k, Atp5l, Atp5md, Bad, Bak1, Bax, Bbc3, Bcl2, Bcl2a1d, Bcl2l1, Bcl2l10, Bcl2l11, Bcl2l13, Bcl2l2, Bid, Bik, Bnip3, Bnip3l, Bok, Casp3, Casp8, Casp9, Chchd2, Chchd3, Chchd6, Cycs, Diablo, Dnajc11, Dnm1l, Endog, Fis1, Fkbp8, Fundc1, Fundc2, Ghitm, Htra2, Ifi27, Immt, Marchf5, Mcl1, Mff, Mfn1, Mfn2, Mgarp, Micos10, M…	Bad, Casp3, Chchd3, Chchd6, Dnm1l, Fis1, Fkbp8, Fundc1, Htra2, Immt, Marchf5, Mfn2, Micos13, Mtfp1, Mul1, Myo19, Nbr1, Prkn, Synj2bp, Tmem11	Dnm1l, Fkbp8, Htra2, Marchf5, Micos13, Mul1, Synj2bp, Tmem11	102	20	8
Fusion	Mitochondrial dynamics and surveillance > Fusion	Arl2, Mfn1, Mfn2, Miga1, Miga2, Mtch2, Oma1, Opa1, Pld6	Mfn2		9	1	0
Fission	Mitochondrial dynamics and surveillance > Fission	Armc10, Dnm1l, Fis1, Mff, Mief1, Mief2, Mtfp1, Mtfr1, Mtfr2, Mul1, Oma1, Rab24, Slc25a46, Spire1, Stx17	Dnm1l, Fis1, Mtfp1, Mul1	Dnm1l, Mul1	15	4	2
Organelle contact sites	Mitochondrial dynamics and surveillance > Organelle contact sites	Ahcyl1, Atad3a, Fkbp8, Fundc2, Mfn1, Mfn2, Miga2, Pigbos1, Rmdn3, Spire1, Stx17, Synj2bp, Vdac1	Fkbp8, Mfn2, Synj2bp	Fkbp8, Synj2bp	13	3	2
Intramitochondrial membrane interactions	Mitochondrial dynamics and surveillance > Intramitochondrial membrane interactions	Atad3a, Chchd3, Dnajc11, Mtx1, Mtx2, Mtx3, Samm50, Slc25a46	Chchd3		8	1	0
Trafficking	Mitochondrial dynamics and surveillance > Trafficking	Armc10, Armcx1, Armcx3, Mgarp, Myo19, Rhot1, Rhot2	Myo19		7	1	0
Mitophagy	Mitochondrial dynamics and surveillance > Mitophagy	Bcl2l13, Fkbp8, Fundc1, Marchf5, Nipsnap1, Nipsnap2, Park7, Parl, Pgam5, Pink1, Prkn, Tomm7, Usp30, Vps13d	Fkbp8, Fundc1, Marchf5, Prkn	Fkbp8, Marchf5	14	4	2
Autophagy	Mitochondrial dynamics and surveillance > Autophagy	Bcl2l13, Fkbp8, Fundc1, Marchf5, Nbr1, Nipsnap1, Nipsnap2, Park7, Parl, Pgam5, Pink1, Prkn, Rab24, Snap29, Stx17, Tomm7, Usp30, Vps13d	Fkbp8, Fundc1, Marchf5, Nbr1, Prkn	Fkbp8, Marchf5	18	5	2
Apoptosis	Mitochondrial dynamics and surveillance > Apoptosis	Aifm1, Aifm2, Aifm3, Bad, Bak1, Bax, Bbc3, Bcl2, Bcl2a1d, Bcl2l1, Bcl2l10, Bcl2l11, Bcl2l13, Bcl2l2, Bid, Bik, Bnip3, Bnip3l, Bok, Casp3, Casp8, Casp9, Chchd2, Cycs, Diablo, Endog, Ghitm, Htra2, Ifi27, Mcl1, Pmaip1, Septin4, Sphk2, Styxl1	Bad, Casp3, Htra2	Htra2	34	3	1
Cristae formation	Mitochondrial dynamics and surveillance > Cristae formation	Apoo, Apool, Atp5k, Atp5l, Atp5md, Chchd3, Chchd6, Immt, Micos10, Micos13, Opa1	Chchd3, Chchd6, Immt, Micos13	Micos13	11	4	1
MICOS complex	Mitochondrial dynamics and surveillance > Cristae formation > MICOS complex	Apoo, Apool, Chchd3, Chchd6, Immt, Micos10, Micos13	Chchd3, Chchd6, Immt, Micos13	Micos13	7	4	1
